# Packaged delivery of CRISPR-Cas9 ribonucleoproteins accelerates genome editing

**DOI:** 10.1101/2024.10.18.619117

**Authors:** Hannah Karp, Madeline Zoltek, Kevin Wasko, Angel Luis Vazquez, Jinna Brim, Wayne Ngo, Alanna Schepartz, Jennifer Doudna

## Abstract

Effective genome editing requires a sufficient dose of CRISPR-Cas9 ribonucleoproteins (RNPs) to enter the target cell while minimizing immune responses, off-target editing and cytotoxicity. Clinical use of Cas9 RNPs currently entails electroporation into cells *ex vivo*, but no systematic comparison of this method to packaged RNP delivery has been made. Here we compared two delivery strategies, electroporation and enveloped delivery vehicles (EDVs), to investigate the Cas9 dosage requirements for genome editing. Using fluorescence correlation spectroscopy (FCS), we determined that >1300 Cas9 RNPs per nucleus are typically required for productive genome editing. EDV-mediated editing was >30-fold more efficient than electroporation, and editing occurs at least two-fold faster for EDV delivery at comparable total Cas9 RNP doses. We hypothesize that differences in efficacy between these methods result in part from the increased duration of RNP nuclear residence resulting from EDV delivery. Our results directly compare RNP delivery strategies, showing that packaged delivery could dramatically reduce the amount of CRISPR-Cas9 RNPs required for experimental or clinical genome editing.

**Graphical Abstract:** 
