## Supplemental Table 1 for "Packaged delivery of CRISPR-Cas9 ribonucleoproteins accelerates genome editing"

### Sheet: Spacers
Protospacer	Gene target	fwd oligo	reverse oligo	Relevant Publication(s) doi (if appliable)	NGS fwd	NGS rev
TAGCTGTGCTCGCGCTACTC	B2M-1	caccTAGCTGTGCTCGCGCTACTC	aaacGAGTAGCGCGAGCACAGCTA	10.1016/j.celrep.2021.109207	GCTCTTCCGATCTaagctgacagcattcgggc	GCTCTTCCGATCTgaagtcacggagcgagagag
GAGTCCGAGCAGAAGAAGAA	EMX1	caccGAGTCCGAGCAGAAGAAGAA	aaacTTCTTCTTCTGCTCGGACTC	10.1038/nbt.4066	GCTCTTCCGATCTCCGGAGGACAAAGTACAAACGGC	GCTCTTCCGATCTAAGCAGCACTCTGCCCTCGTG
GGTGAGTGAGTGTGTGCGTG	VEGFA3	caccGGTGAGTGAGTGTGTGCGTG	aaacCACGCACACACTCACTCACC	10.1038/nbt.4066	GCTCTTCCGATCTCTGGGTGAATGGAGCGAGCAG	GCTCTTCCGATCTGGAAGGCGGAGAGCCGGACA
CTTCAAGAGCAACAGTGCTG	TRAC3	caccCTTCAAGAGCAACAGTGCTG	aaacCAGCACTGTTGCTCTTGAAG	10.1016/j.cell.2023.08.041	GCTCTTCCGATCTTGCCTATTCACCGATTTT	GCTCTTCCGATCTATGCAAAGTCAGATTTGTTG
GGTACCTATCGATTGTCAGG	CCR5sp11	caccGGTACCTATCGATTGTCAGG	aaacCCTGACAATCGATAGGTACC	10.1038/nbt.4066	GCTCTTCCGATCTCTTCTGGGCTCACTATGCTGC	GCTCTTCCGATCTGGTGACCGTCCTGGCTTTTA

### Sheet: B2M Spacers
Protospacer	Target	Fwd oligo	reverse oligo	References/citation/source
GAGTAGCGCGAGCACAGCTA	B2M-1	caccGAGTAGCGCGAGCACAGCTA	aaacTAGCTGTGCTCGCGCTACTC	10.1016/j.celrep.2021.109207			B2M-1 (blue) used as default B2M spacer sequence unless otherwise stated
ACTCTCTCTTTCTGGCCTGG	B2M-2	caccACTCTCTCTTTCTGGCCTGG	aaacCCAGGCCAGAAAGAGAGAGT
gCTCGCGCTACTCTCTCTTTC	B2M-3	caccgCTCGCGCTACTCTCTCTTTC	aaacGAAAGAGAGAGTAGCGCGAGc
GGCCACGGAGCGAGACATCT	B2M-4	caccGGCCACGGAGCGAGACATCT	aaacAGATGTCTCGCTCCGTGGCC
AGGGTAGGAGAGACTCACGC	B2M-5	caccAGGGTAGGAGAGACTCACGC	aaacGCGTGAGTCTCTCCTACCCT
ACTCACGCTGGATAGCCTCC	B2M-6	caccACTCACGCTGGATAGCCTCC	aaacGGAGGCTATCCAGCGTGAGT
CGCGAGCACAGCTAAGGCCA	B2M-7	caccCGCGAGCACAGCTAAGGCCA	aaacTGGCCTTAGCTGTGCTCGCG
GGCCGAGATGTCTCGCTCCG	B2M-8	caccGGCCGAGATGTCTCGCTCCG	aaacCGGAGCGAGACATCTCGGCC
GCTACTCTCTCTTTCTGGCC	B2M-9	caccGCTACTCTCTCTTTCTGGCC	aaacGGCCAGAAAGAGAGAGTAGC

### Sheet: DsDNA substrates
Protospacer	Gene target	fwd oligo	reverse oligo
TAGCTGTGCTCGCGCTACTC	B2M	/5Cy5/gcgagtacgaccttagctgtgctcgcgctactcgctaatgtcatgcacgc	gcgtgcatgacattagcgagtagcgcgagcacagctaaggtcgtactcgc
GGTACCTATCGATTGTCAGG	CCR5	/5Cy5/gcgagtacgaCCTCCTGACAATCGATAGGTACCgctaatgtcatgcacgc	gcgtgcatgacattagcGGTACCTATCGATTGTCAGGAGGtcgtactcgc
CTTCAAGAGCAACAGTGCTG	TRAC3	/5Cy5/gcgagtacgaCCACAGCACTGTTGCTCTTGAAGgctaatgtcatgcacgc	gcgtgcatgacattagcCTTCAAGAGCAACAGTGCTGTGGtcgtactcgc

### Sheet: ddPCR
Gene target 1	Protospacer 1 sequence	control fwd primer	control rev primer	control probe (HEX)	target fwd primer	target rev primer	target probe (FAM)	Source Publication	Relevant Figures
B2M	TAGCTGTGCTCGCGCTACTC	CCAAGCTGTAGTTATAAACAG	TTCTAGGACTTCAGGCTG	CACCATTAGCAAGTCACTTAGCATCTC	CCTTGTCCTGATTGGCTG	ggagaggaaggaccagag	CAGCGCGACGCCTCCACT	10.1016/j.cell.2023.08.041	Fig. 3C-D
